# AutoGVP: a dockerized workflow integrating ClinVar and InterVar germline sequence variant classification

**DOI:** 10.1101/2023.11.29.569103

**Authors:** Jung Kim, Ammar S. Naqvi, Ryan J. Corbett, Rebecca S. Kaufman, Zalman Vaksman, Miguel A. Brown, Daniel P. Miller, Saksham Phul, Zhuangzhuang Geng, Phillip B. Storm, Adam C. Resnick, Douglas R. Stewart, Jo Lynne Rokita, Sharon J. Diskin

## Abstract

**Summary:** With the increasing rates of exome and whole genome sequencing, the ability to classify large sets of germline sequencing variants using up-to-date American College of Medical Genetics – Association for Molecular Pathology (ACMG-AMP) criteria is crucial. Here, we present Automated Germline Variant Pathogenicity (AutoGVP), a tool that integrates germline variant pathogenicity annotations from ClinVar and sequence variant classifications from a modified version of InterVar (PVS1 strength adjustments, removal of PP5/BP6). This tool facilitates large-scale, clinically-focused classification of germline sequence variants in a research setting.

**Availability and Implementation:** AutoGVP is an open-source dockerized workflow implemented in R and freely available on GitHub at https://github.com/diskin-lab-chop/AutoGVP.
