## Supplementary material for "AutoGVP: a dockerized workflow integrating ClinVar and InterVar germline sequence variant classification": TableS1

### Sheet: Sheet1
InterVar classification	AutoGVP classification	Counts
P	P	252
P	LP	36
P	VUS	64
P	LB	0
P	B	1
LP	P	40
LP	LP	223
LP	VUS	89
LP	LB	12
LP	B	2
VUS	P	59
VUS	LP	48
VUS	VUS	357656
VUS	LB	2643
VUS	B	1447
LB	P	1
LB	LP	1
LB	VUS	455
LB	LB	20374
LB	B	1648
B	P	1
B	LP	2
B	VUS	120
B	LB	101
B	B	28310
